# WS6 enhances expansion of primary human airway basal cells and supports clonal genome editing

**DOI:** 10.1101/2025.09.15.675861

**Authors:** Jessica C. Orr, Elizabeth K. Haughey, Andrew S. Farr, David R. Pearce, Niamh A. McCarthy, Shalini Kamu Reddy, Maral J. Rouhani, Charlotte Percival, Isabelle Rose, Anna Straatman-Iwanowska, Rebecca B. Dale, Aleksandra Z. Szejn, Megan Guthrie, Giada Benedetti, Buthainah M. Ahmed, Olivia R. Pape, Juan Moisés Ocampo-Godinez, Elizabeth F. Maughan, Colin R. Butler, Dale A. Moulding, Alexandra Y. Kreins, Giovanni Giuseppe Giobbe, Paolo De Coppi, William Grey, Antonella F. M. Dost, Robert A. Hirst, Deborah L. Baines, Yuki Ishii, Christopher O’Callaghan, Sam M. Janes, Robert E. Hynds

## Abstract

Fundamental airway epithelial biology, disease modeling and regenerative medicine research rely on the ability to expand and manipulate primary human airway basal cells, often from small clinical samples. Basal stem/progenitor cells from (pseudo)stratified epithelia can be expanded in 3T3-J2 fibroblast feeder cell co-culture systems, and the addition of the ROCK inhibitor Y-27632 enhances proliferation and culture longevity, a phenomenon that has been described as ‘conditional reprogramming’. Here, we developed ‘EpMED’, a feeder-based FAD medium supplemented with Y-27632 and WS6. Evaluation of nasal airway basal cells obtained by brush biopsy showed that inclusion of WS6 increased colony formation, cumulative expansion and culture duration in this system. Evidence from colony formation assays using bronchial, small airway, skin and thymic cultures was suggestive of wider relevance to other epithelia. Nasal basal cells maintained in EpMED retained basal cell marker expression, clonogenicity, multilineage differentiation, epithelial barrier and ion transport functions. The cells had no detectable copy number alterations and showed no evidence of tumor formation after subcutaneous xenotransplantation. EpMED-expanded nasal basal cells engrafted and regenerated differentiated epithelium in a tracheal injury model in immunodeficient mice, and were capable of serial transplantation. In a second application, we generated clonal CRISPR-Cas9 genome edited nasal cultures, introducing *DNAH5*- or *DNAI2*-knockout to model primary ciliary dyskinesia. These findings establish EpMED as a scalable platform for expanding primary human airway basal cells from low-input samples and for generating clonal airway disease models.
