## Supplementary Table for "WS6 enhances expansion of primary human airway basal cells and supports clonal genome editing"

### Sheet: S1 - Primary Cell Cultures
Lab ID	Tissue	Age at Collection (Years)	Sex	Ethnicity	Medium Isolated In	REC number	Main Figure Panels	Supplementary Data Figure Panels
N066N	Nasal	07y04m	M	White	FAD/FAD+Y/FAD+Y+WS6	24/NW/0168	1A/C, 2B/C/D/F/H, 4B/D-F	S6, S8A-B, 10B-C, S11A-B, S12
N067N	Nasal	10y07m	M	Black African	FAD/FAD+Y/FAD+Y+WS6	24/NW/0168	1A/C, 2C/D/F/H, 4D-F	S6, S8A-B, 10B-C, S11A-B, S12
N068N	Nasal	06y05m	M	White	FAD/FAD+Y/FAD+Y+WS6	24/NW/0168	1A/C, 2A/C-H, 4C-F, 5	S4, S5, S6, S8A-B, S10A-C, S11A-C, S12
N069N	Nasal	03y01m	M	White	FAD/FAD+Y/FAD+Y+WS6	24/NW/0168	1C, 2C/D/F/H, 4D/E	S6, 10B-C, S11A-B
N071N	Nasal	04y08m	M	White	FAD/FAD+Y/FAD+Y+WS6	24/NW/0168	1A/C, 2C/D/F/H, 4D-F	S6, S8A-B, 10B-C, S11A-B, S12
N072N	Nasal	01y06m	M	White	FAD/FAD+Y/FAD+Y+WS6	24/NW/0168	1C, 2C/D/F/H, 4B/D/E, 6	S6, 10B-C, S11A-B/D
HBEC 135	Bronchial	58y	F	White	FAD	18/SC/0514	1A/B/C
P671	Bronchial	63y	M	White	FAD	18/SC/0514	1A/B/C	S9B
P672	Bronchial	60y	M	Black African	FAD	18/SC/0514	1A/B/C	S9B
HBEC 127	Bronchial	67y	M	White	FAD	18/SC/0514	1A/B/C	S9B
HBEC 73	Bronchial	65y	M	White	FAD	18/SC/0514	1B
Skin Bx1	Skin	-	-	-	FMED (As per Butler et al. 2016; Thawed in FAD before CFA)	11/LO/1522	1B
ASC047x	Small Airway	64y	M	-	FMED (As per Butler et al. 2016; Thawed in FAD before CFA)	18/SC/0514	1C
ASC074x	Small Airway	73y	F	White	FMED (As per Butler et al. 2016; Thawed in FAD before CFA)	18/SC/0514	1C
P641	Small Airway	64y	F	Indian	FMED (As per Butler et al. 2016; Thawed in FAD before CFA)	18/SC/0514	1C
P611	Small Airway	79y	M	White	FMED (As per Butler et al. 2016; Thawed in FAD before CFA)	18/SC/0514	1C
KCpx70	Skin	12y	F	-	FAD	07/Ho713/82	1C
KCpx80	Skin	17y	F	-	FAD	07/Ho713/82	1C
KCpx81	Skin	11y	M	-	FAD	07/Ho713/82	1C
XP1	Thymus	0y09m	M	-	FAD	07/Q0508/43	1C
XP8	Thymus	0y04m	F	-	FAD	07/Q0508/43	1C
XP9	Thymus	0y0m04d	M	-	FAD	07/Q0508/43	1C
XP10	Thymus	0y04m	F	-	FAD	07/Q0508/43	1C
MAR065	Tracheal	86y	M	Black African	FAD+Y/FAD+Y+WS6	18/SC/0514	1D
MAR066	Tracheal and Nasal	69y	M	White	FAD+Y/FAD+Y+WS6	18/SC/0514	1D
MAR068	Tracheal and Nasal	65y	M	White	FAD+Y/FAD+Y+WS6	18/SC/0514	1D
MAR069	Tracheal and Nasal	79y	F	White	FAD+Y/FAD+Y+WS6	18/SC/0514	1D
N070N	Nasal	01y07m	M	White	FAD/FAD+Y/FAD+Y+WS6	24/NW/0168	1C, 2C/D
N073N	Nasal	07y10m	F	White	FAD/FAD+Y/FAD+Y+WS6	24/NW/0168	1C, 2C/D
N075N	Nasal	02y06m	M	White	FAD/FAD+Y/FAD+Y+WS6	24/NW/0168	1C, 2C/D
BMI-1 transduced cells (282)	Nasal	00y03m	F	-	PneumaCult™-Ex Medium (BMI-1 transduced)	24/NW/0168		S1
EARL002	Bronchial	80y	M	White	FAD	18/SC/0514		S9B
N035	Nasal	07y05m	F	White	FAD+Y+WS6	24/NW/0168	3A/B
N036	Nasal	04y05m	F	White	FAD+Y+WS6	24/NW/0168	3B
N039	Nasal	81y	F	-	FAD+Y+WS6	24/NW/0168	3A
N041	Nasal	03y02m	F	White	FAD+Y+WS6	24/NW/0168	3B
N045	Nasal	84y	F	-	FAD+Y+WS6	24/NW/0168	3A/B
N049	Nasal	85y	F	-	FAD+Y+WS6	24/NW/0168	3A/B
N050	Nasal	03y01m	F	White	FAD+Y+WS6	24/NW/0168	3A/B
N054	Nasal	09y02m	F	White	FAD+Y+WS6	24/NW/0168	3A
N055	Nasal	02y02m	F	White	FAD+Y+WS6	24/NW/0168	3A
N077N	Nasal	01y04m	M	White	FAD+Y+WS6	24/NW/0168	7B-G	S13, S14
275N (Non-PCD)	Nasal	03y08m	F	White	FAD+Y/FAD+Y+WS6	24/NW/0168		S13C, S14C
962N (PCD)	Nasal	07y06m	M	White	FAD+Y/FAD+Y+WS6	24/NW/0168		S13C, S14C
	Distal lung (airway)	-	-	-	Airway organoid	Diakonessen Hospital Utrecht		S2
	Distal lung (alveolar)	-	-	-	Alveolar organoid	Diakonessen Hospital Utrecht		S2
Gastric 137	Gastric	11y	M	-	Gastric organoid	11/LO/1522		S2
Gastric 133	Gastric	00y06m	F	-	Gastric organoid	11/LO/1522		S2
N062B/P723	Bronchial	73y	F	-	FAD	18/SC/0514		S9D
N063B/P724	Bronchial	68y	F	-	FAD	18/SC/0514		S9D
N065T	Tracheal	00y11m	F	White	FAD	24/NW/0168		S9D
3436	Cord Blood		-	-		Anthony Nolan		S3
5341	Cord Blood		-	-		Anthony Nolan		S3
9730	Cord Blood		-	-		Anthony Nolan		S3
LTX0958	Lung - Fibroblast	59	M	White	DMEM-10%FBS	13/LO/1546		S1
LTX1308	Lung - Fibroblast	62	M	-	DMEM-10%FBS	13/LO/1546		S1
LTX1370	Lung - Fibroblast	57	M	White	DMEM-10%FBS	13/LO/1546		S1
N081N	Nasal	11y05m	M	Asian	EpMED/NGEx	11/LO/1522		S7B-D
N082N	Nasal	10y04m	M	Black	EpMED/NGEx	11/LO/1522		S7B-D
N083N	Nasal	3y07m	M	-	EpMED/NGEx	24/NW/0168		S7A-E
N084N	Nasal	5y10m	M	White	EpMED/NGEx	24/NW/0168		S7B-E
N085N	Nasal	0y07m	M	White	EpMED/NGEx	24/NW/0168		S7B-E

### Sheet: S2 - Making EpMED
Product	Supplier	Code	Stock Concentration	Final Concentration	500 mL Fresh	Frozen 10x Supplement (500 mL FBS)
DMEM -Pyruvate	Gibco	41965062	N/A	0.684	342.0 ml (500 - 158)	68.4 ml
Ham's F12	Gibco	21765029	N/A	0.225	112.5 ml	N/A
FBS	Gibco	A5256701	N/A	0.0666	33.3 ml	499.5 ml
Penicillin-Streptomycin	Sigma-Aldrich	P0781-100ML	P: 10,000 U/ml, S: 10 mg/ml	P: 100 U/ml, S: 0.1 mg/ml	5.00 ml	75.0 ml
Adenine	Sigma-Aldrich	A3159-5G	17.9 mM	179 uM	5.00 ml	75.0 ml
Gentamicin	Life Technologies	15710049	10 mg/ml	10 ug/ml	500 ul	7.50 ml
Hydrocortisone	Sigma-Aldrich	H0888-1G	6.25 mg/ml	0.5 ug/ml	40 ul	600 ul
Triiodothyronine	Sigma-Aldrich	T6397-100MG	2.02 uM	2 nM	495 ul	7.43 ml
Insulin	Merck	I0516	5 mg/ml	5 ug/ml	500 ul	7.50 ml
Cholera toxin	Sigma-Aldrich	C8052-1MG	11.9 uM	0.1 nM	4.2 ul	63 ul
EGF	PeproTech	AF-100-15-500ug	100 ug/ml	0.01 ug/ml	50 ul	750 ul
Y-27632	Tebu Bio	T1725	5 mM	5 uM	500 ul	7.50 ml
WS6	APExBIO	B4880	1 mM	0.1 uM	50 ul	750 ul
						Mix 10ml of 10x supplement with 67.5 ml DMEM -Pyruvate and 22.5 ml Ham's F12

### Sheet: S3 - Primary Antibodies
Target	Catalogue Number	Supplier	Clone	Dilution Factor
TP63	ab124762	Abcam	Rabbit	300
KRT5	GTX17130	GeneTex	Mouse IgG1	500
MUC5AC	M5293	Sigma-Aldrich	Mouse IgG1	500
ACT	T6793	Sigma-Aldrich	Mouse IgG2b	500
DNAH5	HPA037470	Sigma-Aldrich	Rabbit	200

### Sheet: S4 - Secondary Antibodies
Fluorophore	Catalogue Number	Supplier	Clone	Dilution Factor
AlexaFluor 488	A21121	Invitrogen	Goat Anti-mouse IgG1	1000
AlexaFluor 488	A11008	Invitrogen	Goat Anti-rabbit	1000
AlexaFluor 647	A21242	Invitrogen	Goat Anti-Mouse IgG2b	1000
AlexaFluor 488	A-32723	Thermo Fisher	Goat anti-Mouse IgG	2000
AlexaFluor 594	A-11037	Thermo Fisher	Goat anti-Rabbit	1000

### Sheet: S5 - Western Antibodies
Target	Catalogue Number	Supplier	Clone	Type	Dilution Factor
DNAI2	ab170920	Abcam	Mouse	Primary	1667
α-Tubulin HRP-Conjugated	9099S	Cell Signalling Technology	Rabbit	Primary	1667
Mouse IgG HRP-Conjugated	7076P2	Cell Signalling Technology	Horse	Secondary	1667

### Sheet: S6 - FACS Antibodies
Antibody Marker	Surface vs Intracellular marker	Cell Type	Fluorochrome	Company; catalog number	Dilution
EPCAM	Surface	Epithelium	BV421	Biolegend; 324220	50
CD49f (ITGA6)	Surface	Basal	PE-Dazzle	Biolegend; 313626	50
CD271 (NGFR)	Surface	Basal	BV421	BD; 562562	50
TSPAN8	Surface	Muco	BV711	BD; 748227	100
CD66 c	Surface	Secretory	PE	BD; 551478	100
MUC5AC	Intracellular	Muco	FITC	Novus bio; NBP2-32732AF488	50
ACT	Intracellular	Ciliated	AF 647	Cell Signalling Technologies; 81502	50
Live/Dead	N/A	Live/Dead	APC-Cy7	Thermo Fisher; L34992	1000

### Sheet: S7 - sgRNA
Gene	gRNA sequence	Donor template sequence
DNAI2	AGCCTGCTGGGACACCCGAA	Sense:TCCTTCTTCATCTCCTTCCTCACCAGCCTGCTGGGA CACATGAAAGGGCAGCCTGGTGGCGGAGCTATCCACCATTGAGTC
DNAI2	AGCCTGCTGGGACACCCGAA	Antisense:GACTCAATGGTGGATAGCTCCGCCACCAGGCT GCCCTTTCATGTGTCCCAGCAGGCTGGTGAGGAAGGAGATGAAGAAGGA
DNAH5	ACGGACTACTTGACTCTAG	Not required

### Sheet: S8 - Primers
Gene	Base pairs_direction	Primer sequence
DNAI2	500_Forward	tgaagcttgcactctgggag
DNAI2	500_Reverse	caggggttctgatggggaac
DNAI2	200_Forward	ACACTCTTTCCCTACACGACGCTCTTCCGATCTtacctgccaaaccagaagca
DNAI2	200_Reverse	TCGGCATTCCTGCTGAACCGCTCTTCCGATCTCAGCCAGATGGTGCCATACA
DNAH5	500_Forward	tttccagagcgctgtcagag
DNAH5	500_Reverse	gcaaagtgcagcgtttgagt
DNAH5	200_Forward	ACACTCTTTCCCTACACGACGCTCTTCCGATCTagggcccacagtctgtgt
DNAH5	200_Reverse	TCGGCATTCCTGCTGAACCGCTCTTCCGATCTcgcagtaatgtggcacctga
